# The VPS9-family GEF VINE activates Ypt10 in a late endosomal Rab cascade

**DOI:** 10.64898/2026.07.13.738292

**Authors:** Mia S. Frier, Michael Davey, Elizabeth Conibear

## Abstract

Rab GTPase cascades drive endosomal membrane maturation by sequentially activating and inactivating Rab proteins. These transitions in Rab signaling require the coordinated actions of guanine nucleotide exchange factors (GEFs) and GTPase-activating proteins (GAPs). The yeast VINE complex is an endosomal VPS9-family GEF that stimulates a GAP to inactivate the Rab5 homolog Vps21, suggesting a role for VINE in coordinating Rab transitions. Here we report that VINE acts through its catalytic GEF domain to promote signaling by the Rab5-related GTPase Ypt10 and establish a pool of Ypt10 at late endosomes. Ypt10 activation occurs downstream of Vps21 activity, placing Ypt10 within a late endosomal Rab cascade. Genome-wide protein proximity screens revealed a VINE-dependent interaction between Ypt10 and the GEF Mon1-Ccz1. Our data suggest that VINE and Ypt10 regulate late endosomal recruitment of Mon1-Ccz1 to enhance the activation of its substrate, the Rab7 homolog Ypt7. Together, these findings define a Vps21-VINE-Ypt10 regulatory module that adds a layer of control within the late endosomal Vps21-to-Ypt7 cascade and establish VINE as a dual Rab regulator. Through opposing activities on Vps21 and Ypt10, VINE may couple Rab5 inactivation to Mon1-Ccz1 recruitment to provide more precise control of degradative protein traffic to the vacuole.

**Significance statement:** Four Rab5-family GTPases direct protein sorting and membrane maturation in the yeast endolysosomal system, yet their individual functions, and the role of the little-studied Rab Ypt10, are unclear.

Using genome-wide proximity screens, we find that the GEF complex VINE establishes a pool of Ypt10 at late endosomes downstream of Vps21, where Ypt10 recruits Mon1-Ccz1, the activator of the Rab7 homolog Ypt7.

Because VINE also drives GAP-mediated suppression of Vps21, our results suggest it acts as a dual Rab regulator, coupling Vps21 inactivation to Ypt10 activation to fine-tune the endosomal Rab cascade.
