## Supplemental Table 1 for "The VPS9-family GEF VINE activates Ypt10 in a late endosomal Rab cascade"

### Sheet: Table S1
ORF	Gene	VRL1FL/∆C Ratio Z Score	Description
YKR078W	VIN1	32.59	Cytoplasmic protein of unknown function; potential Cdc28p substrate; contains a Phox homology (PX) domain and specifically binds phosphatidylinositol 3-phosphate (PtdIns-3-P); YKR078W has a paralog, VPS5, that arose from the whole genome duplication
YOR089C	VPS21	11.26	Endosomal Rab family GTPase; required for endocytic transport and sorting of vacuolar hydrolases; required for endosomal localization of the CORVET complex; required with YPT52 for MVB biogenesis and sorting; involved in autophagy and ionic stress tolerance; geranylgeranylation required for membrane association; protein abundance increases in response to DNA replication stress; mammalian Rab5 hom…
YAL014C	SYN8	10.91	Endosomal SNARE related to mammalian syntaxin 8
YIL048W	NEO1	10.15	Phospholipid translocase (flippase), role in phospholipid asymmetry of plasma membrane; involved in endocytosis, vacuolar biogenesis and Golgi to ER vesicle-mediated transport; localizes to endosomes and the Golgi apparatus
YLR148W	PEP3	9.18	Component of CORVET membrane tethering complex; vacuolar peripheral membrane protein that promotes vesicular docking/fusion reactions in conjunction with SNARE proteins, required for vacuolar biogenesis
YPL236C	ENV7	8.5	Vacuolar membrane protein kinase; negatively regulates membrane fusion; associates with vacuolar membrane through palmitoylation of one or more cysteines in consensus sequence; vacuolar membrane association is essential to its kinase activity; mutant shows defect in CPY processing; ortholog of human serine/threonine kinase 16 (STK16)
YMR197C	VTI1	8.17	Protein involved in cis-Golgi membrane traffic; v-SNARE that interacts with two t-SNARES, Sed5p and Pep12p; required for multiple vacuolar sorting pathways; human homolog VTI1A can complement yeast null mutant
YKR014C	YPT52	8.04	Endosomal Rab family GTPase; required for vacuolar protein sorting, endocytosis and multivesicular body (MVB) biogenesis and sorting; required for localization of the CORVET complex to endosomes; involved in autophagy and ionic stress tolerance; similar to Vps21p and Ypt53p; mammalian Rab5 homolog; protein abundance increases in response to DNA replication stress
YKR088C	TVP38	7.96	Integral membrane protein; localized to late Golgi vesicles along with the v-SNARE Tlg2p; required for asymmetric localization of Kar9p during mitosis; GFP-fusion protein localizes to the cytoplasm in a punctate pattern
YDR323C	PEP7	7.79	Adaptor protein involved in vesicle-mediated vacuolar protein sorting; multivalent adaptor protein; facilitates vesicle-mediated vacuolar protein sorting by ensuring high-fidelity vesicle docking and fusion, which are essential for targeting of vesicles to the endosome; required for vacuole inheritance
YBR264C	YPT10	7.48	Rab family GTP-binding protein; contains the PEST signal sequence specific for proteolytic enzymes; may be involved in vesicular transport; overexpression leads to accumulation of Golgi-like cisternae with budding vesicles
YAL002W	VPS8	7.18	Membrane-binding component of the CORVET complex; involved in endosomal vesicle tethering and fusion in the endosome to vacuole protein targeting pathway; interacts with Vps21p; contains RING finger motif
YBL102W	SFT2	6.84	Tetra-spanning membrane protein found mostly in the late Golgi; non-essential; can suppress some sed5 alleles; may be part of the transport machinery, but precise function is unknown; similar to mammalian syntaxin 5
YMR054W	STV1	6.79	Subunit a of the vacuolar-ATPase V0 domain; one of two isoforms (Stv1p and Vph1p); Stv1p is located in V-ATPase complexes of the Golgi and endosomes while Vph1p is located in V-ATPase complexes of the vacuole
YBR127C	VMA2	6.7	Subunit B of V1 peripheral membrane domain of vacuolar H+-ATPase; electrogenic proton pump found throughout the endomembrane system; contains nucleotide binding sites; also detected in the cytoplasm; protein abundance increases in response to DNA replication stress; human homolog ATP6V1B1, implicated in autosomal-recessive distal renal tubular acidosis (RTA) with sensorineural deafness, complemen…
YGR020C	VMA7	6.69	Subunit F of the V1 peripheral membrane domain of V-ATPase; part of the electrogenic proton pump found throughout the endomembrane system; required for the V1 domain to assemble onto the vacuolar membrane; the V1 peripheral membrane domain of vacuolar H+-ATPase (V-ATPase) has eight subunits
YDR105C	TMS1	6.33	Vacuolar membrane protein of unknown function; is conserved in mammals; predicted to contain eleven transmembrane helices; interacts with Pdr5p, a protein involved in multidrug resistance
YMR243C	ZRC1	6.28	Vacuolar membrane zinc transporter; transports zinc from cytosol to vacuole for storage; also has role in resistance to zinc shock resulting from sudden influx of zinc into cytoplasm; human ortholog SLC30A10 functions as a Mn transporter and mutations in SLC30A10 cause neurotoxic accumulation of Mn in liver and brain; ZRC1 has a paralog, COT1, that arose from the whole genome duplication
YMR231W	PEP5	6.11	Histone E3 ligase, component of CORVET membrane tethering complex; peripheral vacuolar membrane protein required for protein trafficking and vacuole biogenesis; interacts with Pep7p; involved in ubiquitylation and degradation of excess histones
YNL093W	YPT53	5.96	Stress-induced Rab family GTPase; required for vacuolar protein sorting and endocytosis; involved in ionic stress tolerance; similar to Vps21p and Ypt52p; functional homolog of Vps21p; mammalian Rab5 homolog; YPT53 has a paralog, VPS21, that arose from the whole genome duplication
YBR097W	VPS15	5.95	Serine/threonine protein kinase involved in vacuolar protein sorting; functions as a membrane-associated complex with Vps34p; active form recruits Vps34p to the Golgi membrane; interacts with the GDP-bound form of Gpa1p; myristoylated; a fraction is localized, with Vps34p, to nuclear pores at nucleus-vacuole junctions and may facilitate transcription elongation for genes positioned at the nuclear…
YKL080W	VMA5	5.49	Subunit C of the V1 peripheral membrane domain of V-ATPase; part of the electrogenic proton pump found throughout the endomembrane system; required for the V1 domain to assemble onto the vacuolar membrane; the V1 peripheral membrane domain of vacuolar H+-ATPase (V-ATPase) has eight subunits
YDL048C	STP4	5.44	Protein containing a Kruppel-type zinc-finger domain; similar to Stp1p, Stp2p; predicted transcription factor; relative distribution to the nucleus increases upon DNA replication stress; STP4 has a paralog, STP3, that arose from the whole genome duplication
YJL012C	VTC4	5.38	Vacuolar membrane polyphosphate polymerase; subunit of the vacuolar transporter chaperone (VTC) complex involved in synthesis and transfer of polyP to the vacuole; regulates membrane trafficking; role in non-autophagic vacuolar fusion; protein abundance increases in response to DNA replication stress
YDR468C	TLG1	5.34	Essential t-SNARE that mediates fusion of vesicles with the late Golgi; forms a complex with Tlg2p and Vti1p; mediates fusion of endosome-derived vesicles with the late Golgi; binds the docking complex VFT (Vps fifty-three) through interaction with Vps51p
YMR071C	TVP18	5.24	Integral membrane protein; localized to late Golgi vesicles along with the v-SNARE Tlg2p; may interact with ribosomes, based on co-purification experiments; may have a role in intracellular sterol transport
YPL232W	SSO1	5.19	Plasma membrane t-SNARE; involved in fusion of secretory vesicles at the plasma membrane and in vesicle fusion during sporulation; forms a complex with Sec9p that binds v-SNARE Snc2p; syntaxin homolog; functionally redundant with Sso2p; SSO1 has a paralog, SSO2, that arose from the whole genome duplication
YEL013W	VAC8	4.69	Phosphorylated and palmitoylated vacuolar membrane protein; interacts with Atg13p, required for the cytoplasm-to-vacuole targeting (Cvt) pathway; interacts with Nvj1p to form nucleus-vacuole junctions
YDR525W-A	SNA2	4.56	Protein of unknown function; has similarity to Pmp3p, which is involved in cation transport; green fluorescent protein (GFP)-fusion protein localizes to the cytoplasm in a punctate pattern
YDR276C	PMP3	4.56	Small plasma membrane protein; confers resistance to amphotericin B and is a potential target of this common antifungal drug; related to a family of plant polypeptides that are overexpressed under high salt concentration or low temperature; not essential for viability; deletion causes hyperpolarization of the plasma membrane potential
YML001W	YPT7	4.56	Rab family GTPase; GTP-binding protein of the rab family; required for homotypic fusion event in vacuole inheritance, for endosome-endosome fusion; localizes to sites of contact between the vacuole and mitochondria (vCLAMPs); interacts with the cargo selection/retromer complex for retrograde sorting; similar to mammalian Rab7
YOR270C	VPH1	4.36	Subunit a of vacuolar-ATPase V0 domain; one of two isoforms (Vph1p and Stv1p); Vph1p is located in V-ATPase complexes of the vacuole while Stv1p is located in V-ATPase complexes of the Golgi and endosomes; relative distribution to the vacuolar membrane decreases upon DNA replication stress; human homolog ATP6V0A4 implicated in renal tubular acidosis, can complement yeast null mutant
YPR149W	NCE102	4.33	Protein of unknown function; contains transmembrane domains; involved in secretion of proteins that lack classical secretory signal sequences; component of the detergent-insoluble glycolipid-enriched complexes (DIGs); NCE102 has a paralog, FHN1, that arose from the whole genome duplication
YOR132W	VPS17	4.33	Subunit of the membrane-associated retromer complex; essential for endosome-to-Golgi retrograde protein transport; peripheral membrane protein that assembles onto the membrane with Vps5p to promote vesicle formation; required for recruiting the retromer complex to the endosome membranes
YOR332W	VMA4	4.17	Subunit E of the V1 domain of the vacuolar H+-ATPase (V-ATPase); V-ATPase is an electrogenic proton pump found throughout the endomembrane system; V1 domain has eight subunits; required for the V1 domain to assemble onto the vacuolar membrane; protein abundance increases in response to DNA replication stress
YFL004W	VTC2	4.17	Regulatory subunit of the vacuolar transporter chaperone (VTC) complex; involved in membrane trafficking, vacuolar polyphosphate accumulation, microautophagy and non-autophagic vacuolar fusion; VTC2 has a paralog, VTC3, that arose from the whole genome duplication
YGR131W	FHN1	4.1	Protein of unknown function; induced by ketoconazole; promoter region contains sterol regulatory element motif, which has been identified as a Upc2p-binding site; overexpression complements function of Nce102p in NCE102 deletion strain; FHN1 has a paralog, NCE102, that arose from the whole genome duplication
YIL041W	GVP36	3.97	BAR domain protein that localizes to early and late Golgi vesicles; required for adaptation to varying nutrient concentrations, fluid-phase endocytosis, polarization of the actin cytoskeleton, and vacuole biogenesis
YPR036W	VMA13	3.92	Subunit H of the V1 peripheral membrane domain of V-ATPase; part of the electrogenic proton pump found throughout the endomembrane system; serves as an activator or a structural stabilizer of the V-ATPase; the V1 peripheral membrane domain of the vacuolar H+-ATPase (V-ATPase) has eight subunits
YGR223C	HSV2	3.92	Phosphatidylinositol 3,5-bisphosphate-binding protein; plays a role in micronucleophagy; belongs to the PROPPIN family of proteins; predicted to fold as a seven-bladed beta-propeller; displays punctate cytoplasmic localization
YCR032W	BPH1	3.9	Protein homologous to Chediak-Higashi syndrome and Beige proteins; both of which are implicated in disease syndromes in human and mouse, respectively, due to defective lysosomal trafficking; mutant phenotype and genetic interactions suggest a role in protein sorting
YOR069W	VPS5	3.88	Nexin-1 homolog; required for localizing membrane proteins from a prevacuolar/late endosomal compartment back to late Golgi; structural component of retromer membrane coat complex; forms a retromer subcomplex with Vps17p; required for recruiting the retromer complex to the endosome membranes; VPS5 has a paralog, YKR078W, that arose from the whole genome duplication
YAL022C	FUN26	3.76	High affinity, broad selectivity, nucleoside/nucleobase transporter; vacuolar membrane localized transporter which may regulate the balance of nicotinamide riboside (NmR) levels between the cytosol and vacuole, contributing to salvage of NmR for use in cytosolic NAD+ synthesis; equilibrative nucleoside transporter (ENT) family member
YDR141C	DOP1	3.72	Golgi-localized, leucine-zipper domain containing protein; involved in endosome to Golgi transport, organization of the ER, establishing cell polarity, and morphogenesis; detected in highly purified mitochondria in high-throughput studies
YCR026C	NPP1	3.61	Nucleotide pyrophosphatase/phosphodiesterase; mediates extracellular nucleotide phosphate hydrolysis along with Npp2p and Pho5p; activity and expression enhanced during conditions of phosphate starvation; involved in spore wall assembly; NPP1 has a paralog, NPP2, that arose from the whole genome duplication, and an npp1 npp2 double mutant exhibits reduced dityrosine fluorescence relative to the s…
YBR241C	YBR241C	3.56	Putative transporter, member of the sugar porter family; green fluorescent protein (GFP)-fusion protein localizes to the vacuolar membrane; YBR241C is not an essential gene; YBR241C has a paralog, VPS73, that arose from the whole genome duplication
YIL105C	SLM1	3.55	Phosphoinositide PI4,5P(2) binding protein, forms a complex with Slm2p; acts downstream of Mss4p in a pathway regulating actin cytoskeleton organization in response to stress; TORC2 complex substrate and effector; protein abundance increases in response to DNA replication stress; SLM1 has a paralog, SLM2, that arose from the whole genome duplication
YLR447C	VMA6	3.52	Subunit d of the V0 integral membrane domain of V-ATPase; part of the electrogenic proton pump found in the endomembrane system; required for V1 domain assembly on the vacuolar membrane; the V0 integral membrane domain of vacuolar H+-ATPase (V-ATPase) has five subunits
YGL095C	VPS45	3.5	Protein of the Sec1p/Munc-18 family; essential for vacuolar protein sorting; required for the function of Pep12p and the early endosome/late Golgi SNARE Tlg2p; essential for fusion of Golgi-derived vesicles with the prevacuolar compartment
YDR210W	YDR210W	3.48	Predicted tail-anchored plasma membrane protein; contains a conserved CYSTM module; related proteins in other organisms may be involved in response to stress; green fluorescent protein (GFP)-fusion protein localizes to the cell periphery
YDL199C	YDL199C	3.47	Putative transporter; member of the sugar porter family
YPL045W	VPS16	3.32	Subunit of the HOPS and the CORVET complexes; part of the Class C Vps complex essential for membrane docking and fusion at Golgi-to-endosome and endosome-to-vacuole protein transport stages
YER133W	GLC7	3.28	Type 1 S/T protein phosphatase (PP1) catalytic subunit; involved in glycogen metabolism, sporulation and mitotic progression; interacts with multiple regulatory subunits; regulates actomyosin ring formation; subunit of CPF; recruited to mating projections by Afr1p interaction; regulates nucleocytoplasmic shuttling of Hxk2p; import into the nucleus is inhibited during spindle assembly checkpoint a…
YGL006W	PMC1	3.27	Vacuolar Ca2+ ATPase involved in depleting cytosol of Ca2+ ions; prevents growth inhibition by activation of calcineurin in the presence of elevated concentrations of calcium; similar to mammalian PMCA1a
YIR038C	GTT1	3.26	ER associated glutathione S-transferase capable of homodimerization; expression induced during the diauxic shift and throughout stationary phase; functional overlap with Gtt2p, Grx1p, and Grx2p
YER123W	YCK3	3.2	Palmitoylated vacuolar membrane-localized casein kinase I isoform; negatively regulates vacuole fusion during hypertonic stress via phosphorylation of Vps41p; shares essential functions with Hrr25p; regulates vesicle fusion in AP-3 pathway
YJL126W	NIT2	3.2	Nit protein; one of two proteins in S. cerevisiae with similarity to the Nit domain of NitFhit from fly and worm and to the mouse and human Nit protein which interacts with the Fhit tumor suppressor; nitrilase superfamily member
YPR183W	DPM1	3.19	Dolichol phosphate mannose (Dol-P-Man) synthase of ER membrane; catalyzes formation of Dol-P-Man from Dol-P and GDP-Man; required for biosynthesis of glycosyl phosphatidylinositol (GPI) membrane anchor, as well as O-mannosylation and protein N- and O-linked glycosylation; human homolog DPM1 can complement yeast mutant strains
YPL100W	ATG21	3.18	Phosphoinositide binding protein; required for vesicle formation in the cytoplasm-to-vacuole targeting (Cvt) pathway; binds both phosphatidylinositol (3,5)-bisphosphate and phosphatidylinositol 3-phosphate; WD-40 repeat protein
YDR495C	VPS3	3.16	Component of CORVET membrane tethering complex; cytoplasmic protein required for the sorting and processing of soluble vacuolar proteins, acidification of the vacuolar lumen, and assembly of the vacuolar H+-ATPase
YDL128W	VCX1	3.16	Vacuolar membrane antiporter with Ca2+/H+ and K+/H+ exchange activity; involved in control of cytosolic Ca2+ and K+ concentrations; has similarity to sodium/calcium exchangers, including the bovine Na+/Ca2+,K+ antiporter
YER136W	GDI1	3.12	GDP dissociation inhibitor; regulates vesicle traffic in secretory pathways by regulating the dissociation of GDP from the Sec4/Ypt/rab family of GTP binding proteins
YKR001C	VPS1	3.09	Dynamin-like GTPase required for vacuolar sorting; also involved in actin cytoskeleton organization, endocytosis, late Golgi-retention of some proteins, regulation of peroxisome biogenesis
YJL154C	VPS35	3.04	Endosomal subunit of membrane-associated retromer complex; required for retrograde transport; receptor that recognizes retrieval signals on cargo proteins, forms subcomplex with Vps26p and Vps29p that selects cargo proteins for retrieval; interacts with Ypt7p; overexpression of wild-type human VPS35 or Parkinson's-associated vps35-D686N or vps35-P299S variants complements Ni2+ resistance and Cd2+…
YOL119C	MCH4	2.99	Protein with similarity to mammalian monocarboxylate permeases; monocarboxylate permeases are involved in transport of monocarboxylic acids across the plasma membrane but mutant is not deficient in monocarboxylate transport
YJR004C	SAG1	2.98	Alpha-agglutinin of alpha-cells; binds to Aga1p during agglutination, N-terminal half is homologous to the immunoglobulin superfamily and contains binding site for a-agglutinin, C-terminal half is highly glycosylated and contains GPI anchor
YDR119W	VBA4	2.9	Protein of unknown function; proposed role as a basic amino acid permease based on phylogeny; GFP-fusion protein localizes to vacuolar membrane; physical interaction with Atg27p suggests a possible role in autophagy; non-essential gene
YDR229W	IVY1	2.88	Phospholipid-binding protein that interacts with both Ypt7p and Vps33p; may partially counteract the action of Vps33p and vice versa, localizes to the rim of the vacuole as cells approach stationary phase
YPR170W-B	YPR170W-B	2.83	Putative protein of unknown function; conserved in fungi; SWAT-GFP fusion protein localizes to the vacuole membrane; partially overlaps the dubious genes YPR169W-A, YPR170W-A and YRP170C
YHR028C	DAP2	2.82	Dipeptidyl aminopeptidase; synthesized as a glycosylated precursor; localizes to the vacuolar membrane; similar to Ste13p
YOL018C	TLG2	2.79	Syntaxin-like t-SNARE; forms a complex with Tlg1p and Vti1p and mediates fusion of endosome-derived vesicles with the late Golgi; required along with VPS45 for an early step of the constitutive CVT pathway; interactions with Vps45 prevents Tlg2p degradation, and facilitates t-SNARE complex formation; homologous to mammalian SNARE protein syntaxin 16 (Sx16)
YKL061W	BLI1	2.72	Subunit of the BLOC-1 complex involved in endosomal maturation; interacts with Msb3p; green fluorescent protein (GFP)-fusion protein localizes to the endosome
YCR045C	RRT12	2.72	Probable subtilisin-family protease; role in formation of the dityrosine layer of spore walls; localizes to the spore wall and also the nuclear envelope and ER region in mature spores
YOR036W	PEP12	2.71	Target membrane receptor (t-SNARE); for vesicular intermediates traveling between the Golgi apparatus and the vacuole; controls entry of biosynthetic, endocytic, and retrograde traffic into the prevacuolar compartment; syntaxin
YGL023C	PIB2	2.7	Protein of unknown function; contains FYVE domain; similar to Fab1 and Vps27
YGR163W	GTR2	2.69	Subunit of a TORC1-stimulating GTPase complex; subunit of the Gtr1-Gtr2 GTPase complex that stimulates TORC1 in response to amino acid stimulation; stimulates the GTPase activity of Gtr1p; negatively regulates the Ran/Tc4 GTPase cycle; activates transcription; tethered to the vacuolar membrane as part of the EGO complex (EGOC); required for sorting of Gap1p; activated by the the Lst4p-Lst7p GAP c…
YEL005C	VAB2	2.66	Subunit of the BLOC-1 complex involved in endosomal maturation; interacts with Vps21p-GFP; has potential role in vacuolar function, as suggested by its ability to bind Vac8p; likely member of; Vab2p-GFP-fusion localizes to cytoplasm in punctate pattern
YGL104C	VPS73	2.61	Mitochondrial protein; mutation affects vacuolar protein sorting; putative transporter; member of the sugar porter family; VPS73 has a paralog, YBR241C, that arose from the whole genome duplication
YOR106W	VAM3	2.56	Syntaxin-like vacuolar t-SNARE; functions with Vam7p in vacuolar protein trafficking; mediates docking/fusion of late transport intermediates with the vacuole; has an acidic di-leucine sorting signal and C-terminal transmembrane region
YNR059W	MNT4	2.55	Putative alpha-1,3-mannosyltransferase; not required for protein O-glycosylation; SWAT-GFP and mCherry fusion proteins localize to the endoplasmic reticulum and vacuole respectively
YJL085W	EXO70	2.54	Subunit of the exocyst complex; the exocyst mediates polarized targeting and tethering of post-Golgi secretory vesicles to active sites of exocytosis prior to SNARE-mediated fusion; PtdIns[4,5]P2-binding protein that localizes to exocytic sites in an actin-independent manner, targeting and anchoring the exocyst with Sec3p; involved in exocyst assembly; direct downstream effector of Rho3p and Cdc4…
YAL065C	YAL065C	2.53	Putative protein of unknown function; shows sequence similarity to FLO1 and other flocculins
YJL044C	GYP6	2.53	GTPase-activating protein (GAP) for yeast Rab family member Ypt6p; involved in vesicle mediated protein transport
YPL019C	VTC3	2.53	Regulatory subunit of the vacuolar transporter chaperone (VTC) complex; involved in membrane trafficking, vacuolar polyphosphate accumulation, microautophagy and non-autophagic vacuolar fusion; VTC3 has a paralog, VTC2, that arose from the whole genome duplication
YMR221C	YMR221C	2.51	Putative protein of unknown function; the authentic, non-tagged protein is detected in highly purified mitochondria in high-throughput studies; physical interaction with Atg27p suggests a possible role in autophagy
YPR165W	RHO1	2.5	GTP-binding protein of the rho subfamily of Ras-like proteins; involved in establishment of cell polarity; regulates protein kinase C (Pkc1p) and the cell wall synthesizing enzyme 1,3-beta-glucan synthase (Fks1p and Gsc2p)
YDR034W-B	YDR034W-B	2.5	Predicted tail-anchored plasma membrane protein; contains conserved CYSTM module; related proteins in other organisms may be involved in response to stress; N- and C-terminal fusion proteins localize to the cell periphery; YDR034W-B has a paralog, YBR056W-A, that arose from the whole genome duplication
YKL146W	AVT3	2.5	Vacuolar transporter; exports large neutral amino acids from the vacuole; member of a family of seven S. cerevisiae genes (AVT1-7) related to vesicular GABA-glycine transporters
YJL059W	YHC3	2.48	Protein required for the ATP-dependent transport of arginine; vacuolar membrane protein; involved in the ATP-dependent transport of arginine into the vacuole and possibly in balancing ion homeostasis; human homolog CLN3 involved in Batten disease (juvenile onset neuronal ceroid lipofuscinosis) can complement yeast null mutant
YOR291W	YPK9	2.47	Vacuolar protein with a possible role in sequestering heavy metals; has similarity to the type V P-type ATPase Spf1p; homolog of human ATP13A2 (PARK9), mutations in which are associated with Parkinson disease and Kufor-Rakeb syndrome
YDR080W	VPS41	2.46	Subunit of the HOPS endocytic tethering complex; vacuole membrane protein that functions as a Rab GTPase effector, interacting specifically with the GTP-bound conformation of Ypt7p, facilitating tethering, docking and promoting membrane fusion events at the late endosome and vacuole; required for both membrane and protein trafficking; Yck3p-mediated phosphorylation regulates the organization of v…
YMR004W	MVP1	2.46	Protein required for sorting proteins to the vacuole; Mvp1p and Vps1p act in concert to promote membrane traffic to the vacuole; participates in transcription initiation and/or early elongation of specific genes; interacts with "foot domain" of RNA polymerase II; deletion results in abnormal CTD-Ser5 phosphorylation of RNA polymerase II at specific promoter regions; protein abundance increases in…
YJR033C	RAV1	2.42	Subunit of RAVE complex (Rav1p, Rav2p, Skp1p); the RAVE complex promotes assembly of the V-ATPase holoenzyme; required for transport between the early and late endosome/PVC and for localization of TGN membrane proteins; potential Cdc28p substrate
YHR105W	YPT35	2.42	Endosomal protein of unknown function; contains a phox (PX) homology domain; binds to both phosphatidylinositol-3-phosphate (PtdIns(3)P) and proteins involved in ER-Golgi or vesicular transport
YDR089W	YDR089W	2.41	Novel subunit of the vacuolar transporter chaperone complex; vacuolar transmembrane protein that regulates biosynthesis of polyphosphate; deletion reduces and overexpression increases polyP accumulation; SPX domain (Syg1, Pho81, Xpr1)-containing protein involved in phosphate homeostasis; relocalizes from vacuole to cytoplasm upon DNA replication stress
YHR135C	YCK1	2.38	Palmitoylated plasma membrane-bound casein kinase I (CK1) isoform; shares redundant functions with Yck2p in morphogenesis, proper septin assembly, endocytic trafficking, and glucose sensing; stabilized by Sod1p binding in the presence of glucose and oxygen, causing glucose repression of respiratory metabolism; involved in the phosphorylation and regulation of glucose sensor Rgt2p; YCK1 has a para…
YLR360W	VPS38	2.37	Part of a Vps34p phosphatidylinositol 3-kinase complex; functions in carboxypeptidase Y (CPY) sorting; binds Vps30p and Vps34p to promote production of phosphatidylinositol 3-phosphate (PtdIns3P) which stimulates kinase activity; required for overflow degradation of misfolded proteins when ERAD is saturated
YDR170C	SEC7	2.36	Guanine nucleotide exchange factor (GEF) for ADP ribosylation factors; involved in proliferation of the Golgi, intra-Golgi transport and ER-to-Golgi transport; found in the cytoplasm and on Golgi-associated coated vesicles
YGL054C	ERV14	2.33	COPII-coated vesicle protein; involved in vesicle formation and incorporation of specific secretory cargo; required for the delivery of bud-site selection protein Axl2p and Nha1p antiporter to cell surface; related to Drosophila cornichon; ERV14 has a paralog, ERV15, that arose from the whole genome duplication
YDR100W	TVP15	2.33	Integral membrane protein; localized to late Golgi vesicles along with the v-SNARE Tlg2p
YOR353C	SOG2	2.32	Key component of the RAM signaling network; required for proper cell morphogenesis and cell separation after mitosis
YBR199W	KTR4	2.32	Glycosyltransferase involved in protein glycosylation; transfers GDP-mannose to methyl-alpha-mannoside in vitro; member of the KRE2/MNT1 mannosyltransferase family of type II membrane proteins with a short cytoplasmic N-terminus, a membrane-spanning region and a highly conserved catalytic lumenal domain
YGL084C	GUP1	2.31	Plasma membrane protein involved in remodeling GPI anchors; member of the MBOAT family of putative membrane-bound O-acyltransferases; role in misfolded protein quality control; proposed to be involved in glycerol transport; homolog of the mammalian Hedgehog pathway modulator HHATL; GUP1 has a paralog, GUP2, that arose from the whole genome duplication
YHL031C	GOS1	2.29	v-SNARE protein involved in Golgi transport; homolog of the mammalian protein GOS-28/GS28
YDR402C	DIT2	2.26	N-formyltyrosine oxidase; sporulation-specific microsomal enzyme involved in the production of N,N-bisformyl dityrosine required for spore wall maturation, homologous to cytochrome P-450s; SWAT-GFP and mCherry fusion proteins localize to the endoplasmic reticulum and vacuole respectively
YDR319C	YFT2	2.24	Protein required for normal ER membrane biosynthesis; member of the highly conserved FIT family of proteins involved in triglyceride droplet biosynthesis and homologous to human FIT2; interacts with Sst2p and Hsp82p in high-throughput two-hybrid screens
YDR084C	TVP23	2.21	Integral membrane protein; localized to late Golgi vesicles along with the v-SNARE Tlg2p; green fluorescent protein (GFP)-fusion protein localizes to the cytoplasm in a punctate pattern
YOR292C	YOR292C	2.2	Putative protein of unknown function; green fluorescent protein (GFP)-fusion protein localizes to the vacuole; YOR292C is not an essential gene
YPR199C	ARR1	2.16	Transcriptional activator of the basic leucine zipper (bZIP) family; required for transcription of genes involved in resistance to arsenic compounds; directly binds trivalent arsenic (As(III)) as does K. lactis orthologue, KIYAP8
YCR009C	RVS161	2.1	Amphiphysin-like lipid raft protein; N-BAR domain protein that interacts with Rvs167p and regulates polarization of the actin cytoskeleton, endocytosis, cell polarity, cell fusion and viability following starvation or osmotic stress
YLR173W	YLR173W	2.03	Putative protein of unknown function
YCR011C	ADP1	2.03	Putative ATP-dependent permease of the ABC transporter family
YDL077C	VAM6	2.02	Guanine nucleotide exchange factor for the GTPase Gtr1p; subunit of the HOPS endocytic tethering complex; vacuole membrane protein; functions as a Rab GTPase effector, interacting with both GTP- and GDP-bound conformations of Ypt7p; facilitates tethering and promotes membrane fusion events at the late endosome and vacuole; required for both membrane and protein trafficking; component of vacuole-m…
YJR124C	YJR124C	2.01	Putative protein of unknown function; expression induced under calcium shortage
YHR019C	DED81	2	Cytosolic asparaginyl-tRNA synthetase; required for protein synthesis, catalyzes the specific attachment of asparagine to its cognate tRNA
YDR476C	YDR476C	2	Putative protein of unknown function; green fluorescent protein (GFP)-fusion protein localizes to the endoplasmic reticulum; YDR476C is not an essential gene
YBR077C	SLM4	2	Component of the EGO and GSE complexes; essential for integrity and function of EGO; EGO is involved in the regulation of microautophagy and GSE is required for proper sorting of amino acid permease Gap1p; gene exhibits synthetic genetic interaction with MSS4
