## Supplemental Tables 6-8 for "The VPS9-family GEF VINE activates Ypt10 in a late endosomal Rab cascade"

### Sheet: Table S6
Strain ID	Genotype	Source
BY4742	MATalpha his3Δ1 leu2Δ0 lys2Δ0 ura3Δ0	Giaever et al., 2002
BY4741	MATa his3Δ1 leu2Δ0 met15Δ0 ura3Δ0	Giaever et al., 2002
BLS1-GFP	BY4741 BLS1-GFP+::HIS3MX6	This study
BBY215	BY4741 vps21Δ::NATR	This study
TEF2pr-mCherry-YPT10	MATalpha his3∆1 leu2∆0 met15∆0 ura3∆0 LYS+ NAT::TEF2pr-mCherry-YPT10 can1∆::GAL1pr-SceI::STE2pr-SpHIS5 lyp1∆::STE3pr-LEU2	Schuldiner SWAT TEF2pr Collection, Weill et al., 2018 (PMID: 29988094)
sfGFP-VPS21	MATalpha his3Δ1 leu2Δ0 met15Δ0 ura3Δ0 LYS+ VPS21pr-sfGFP-VPS21 can1Δ::GAL1pr-SceI::STE2pr-SpHIS5 lyp1Δ::STE3pr-LEU2	Schuldiner SWAT Seamless Collection, Weill et al., 2018 (PMID: 29988094)
sfGFP-YPT52	MATalpha his3Δ1 leu2Δ0 met15Δ0 ura3Δ0 LYS+ VPS21pr-sfGFP-YPT52 can1Δ::GAL1pr-SceI::STE2pr-SpHIS5 lyp1Δ::STE3pr-LEU2	Schuldiner SWAT Seamless Collection, Weill et al., 2018 (PMID: 29988094)
NOP1pr-sfGFP-VPS21	MATa his3Δ1 leu2Δ0 met15Δ0 ura3Δ0 hphΔn::URA3::spNOP1pr-sfGFP-VPS21	Weill et al., 2018 (PMID: 29988094)
sfGFP-YPT7	MATalpha his3Δ1 leu2Δ0 met15Δ0 ura3Δ0 LYS+ VPS21pr-sfGFP-YPT7 can1Δ::GAL1pr-SceI::STE2pr-SpHIS5 lyp1Δ::STE3pr-LEU2	Schuldiner SWAT Seamless Collection, Weill et al., 2018 (PMID: 29988094)
sfGFP-YPT10	MATalpha his3Δ1 leu2Δ0 met15Δ0 ura3Δ0 LYS+ VPS21pr-sfGFP-YPT10 can1Δ::GAL1pr-SceI::STE2pr-SpHIS5 lyp1Δ::STE3pr-LEU2	Schuldiner SWAT Seamless Collection, Weill et al., 2018 (PMID: 29988094)
NOP1pr-sfGFP-YPT10	MATa his3Δ1 leu2Δ0 met15Δ0 ura3Δ0 hphΔn::URA3::spNOP1pr-sfGFP-YPT10	Weill et al., 2018 (PMID: 29988094)
MFY633	BY4742 NAT::RNR2pr-DHFR[1,2]-YPT10	This study
MFY640	BY4742 NAT::RNR2pr-DHFR[1,2]-VPS21	This study
MFY644	BY4742 NAT::RNR2pr-DHFR[1,2]-YPT52	This study
MFY645	BY4741 MON1-mScarletI::NAT	This study
MFY646	BY4741 ypt10Δ::kan MON1-mScarletI::NAT	This study
MFY648	BY4742 NAT::RNR2pr-DHFR[1,2]-YPT7	This study
MFY663	BY4741 BLS1-GFP+::HIS3MX6 vps21Δ::hph	This study
MFY754	MATalpha his3Δ1 leu2Δ0 met15Δ0 ura3Δ0 LYS+ VPS21pr-sfGFP-YPT10 can1Δ::GAL1pr-SceI::STE2pr-SpHIS5 lyp1Δ::STE3pr-LEU2 NAT::RNR2pr-mCherry-VPS21	This study
MFY760	BY4741 muk1Δ::KANR vps9Δ::HIS3 URA::NOP1pr-sfGFP-YPT10	This study
MFY761	BY4741 ypt10Δ::kan URA::NOP1pr-GFP-VPS21	This study
MFY762	BY4741 vps21Δ::NATR URA::NOP1pr-sfGFP-YPT10	This study

### Sheet: Table S7
Plasmid ID	Plasmid Description	Source
pRS416	CEN AmpR URA3	Sikorski and Hieter, 1989 (PMID: 2659436)
pRS415	CEN AmpR LEU2	Sikorski and Hieter, 1989 (PMID: 2659436)
pBB23	pRS416-ADH1pr-VRL1	Bean et al., 2015 (PMID: 25609093)
pBB30	pRS416-ADH1pr-VRL1(D373A)	Shortill et al., 2022 (PMID: 35938928)
pMD133	pRS416-VRL1pr-VRL1	Shortill et al., 2022 (PMID: 35938928)
pPW1	pRS416-VRL1pr-VRL1-Envy	Shortill et al., 2022 (PMID: 35938928)
pPW2	pRS416-ADH1pr-VRL1-Envy	Shortill et al., 2022 (PMID: 35938928)
pSS03	pRS416-ADH1pr-VRL1(D373A)-Envy	Shortill et al., 2022 (PMID: 35938928)
pSS05	pRS416-VRL1pr-VRL1(D373A)-Envy	Shortill et al., 2022 (PMID: 35938928)
pSS017	pRS415-VRL1pr-VRL1	Shortill et al., 2022 (PMID: 35938928)
pSS019	pRS415-ADH1pr-VRL1	Shortill et al., 2022 (PMID: 35938928)
pSS020	pRS415-ADH1pr-VRL1(D373A)	Shortill et al., 2022 (PMID: 35938928)
pMF07	pRS416-ADH1pr-VRL1(D638N N642S)-Envy	Frier et al., 2026 (doi: 10.1083/jcb.202601107)
pMF08	pRS415-ADH1pr-VRL1(1-465)-4xL-DHFR[1,2]	This study
pMF09	pRS415-ADH1pr-VRL1-4xL-DHFR[1,2]	Frier et al., 2026 (doi: 10.1083/jcb.202601107)
pMF38	pRS415-ADH1pr-VRL1(D638N N642S)	This study
pMF43	pRS416-ADH1pr-VRL1(D638N N642S)	Frier et al., 2026 (doi: 10.1083/jcb.202601107)
pMF47	pRS416-VRL1pr-VRL1(D638N N642S)-Envy	This study
pMF55	pRS416-ADH1pr-3HA-VPS9	Frier et al., 2026 (doi: 10.1083/jcb.202601107)
pMF58	pRS416-ADH1pr-VRL1-3HA	Frier et al., 2026 (doi: 10.1083/jcb.202601107)
pMD598	pRS-CPYpr-LaG16-DHFR[3]::hph	Frier et al., 2026 (doi: 10.1083/jcb.202601107)
pMF89	NAT::RNR2pr-DHFR[1,2]-4xL	This study
pMF95	pRS416-ADH1pr-VRL1(D373A D638N N642S)-Envy	This study

### Sheet: Table S8
Plasmid name	Oligos, construction	Sequence	Oligos, confirmation	Sequence
pMF08	2376	ACCTCTGACACATGCAGCT	N/A	N/A
	2377	ACTCAACCCTATCTCGGTCT	N/A	N/A
pMF38	5768	CACCAATAATAAGGGCAGTAGCTTGTTGCATGTTTTG_x0000_	3457	CCAGTGGACAAACGCC
	5767	GACACCCCTTTCTCCTATCTTGC_x0000_	N/A	N/A
pMF47	3457	CCAGTGGACAAACGCC	5923	AGTGGCGAAAGGTTTCTCTG_x0000_
	5767	GACACCCCTTTCTCCTATCTTGC_x0000_	N/A	N/A
pMF89	7044	GAGCATGCCCTGCCCCTAATCTCGA	968	GTCACCAACGTCAACGCA
	7045	GATTACAACAGGTGTTGTCCTCTGA	2455	TCTTCTCAGGAATGGAGAACCA
	7048	TCAGAGGACAACACCTGTTGTAATCAGTCGAACAAGAAGCAGGC	N/A	N/A
	7049	TCCGGGGGGGATCCACTAGTTCTAGAGCGGCCGGTAATTGGACAAATAAATACGTG	N/A	N/A
pMF95	3454	GCACATGCTATGCCAAATCT	3608	CAAAGGCCACGAAGTAGAC
	5922	GGTCTTCTACTGGAAAGTCG_x0000_	N/A	N/A
Strain Name	Oligos, construction	Sequence	Oligos, confirmation	Sequence
BLS1-GFP	2795	TCTCCGAATCCTTGAAATGACGTACCAACTGATAGAAAAGAATCGCAACTCGAAA GGTGAAGCTCAAAAACTTAAT	N/A	N/A
	2796	AATAATAACATATAATAATAGTACTAATTTAAAAACATTGAATATATTTATCGTT GCTGACGGTATCGATAAGCTT	N/A	N/A
BBY215	483	ATCGTCGACTTATCTAAGCTATAAAAAAATATCCCTTTTATCACACAAAAAAATGCGTACGCTGCAGGTCGAC	507	GGTTTTCTCGGTTTGCATTATG
	484	TTTATCTCAATTTGCCCAGACTTTTTTTTTATATATATTTATTTTCCCCTCTCTAATCGATGAATTCGAGCTCG	2649	CTGCAGCGAGGAGCCGTAAT
	N/A	N/A	2958	AGATGCAAATCTCTCTTGCCC
MFY633	3941	CTCCAGGAAATACAAGTAGCACAAAATACGGAGGAATACGAT CGTACGCTGCAGGTCGAC	5717	TGGCCTCCGCTCAGGAAC
	7054	CCCACTGATGAATCTCCTAGCAGTACCACTTTGATGGTTGCTTC CATCGATGAATTCTCTGTCG_x0000_	3943	TGGCGAATTCCTTTCCAAGA
	N/A	N/A	3944	ACGTCTCCCAATTCGAATACAA
MFY640	483	ATCGTCGACTTATCTAAGCTATAAAAAAATATCCCTTTTATCACACAAAAAAATGCGTACGCTGCAGGTCGAC	5717	TGGCCTCCGCTCAGGAAC
	5704	CCAACTGCTGCCTCACCCAACAGTACCAACTTTATGGAAGTGACTGATGTGTT CATCGATGAATTCTCTGTCG_x0000_	2958	AGATGCAAATCTCTCTTGCCC
	N/A	N/A	2957	CCGGAGGCAACAACAAAG
MFY644	2996	GGGTAGGAAGAAGGTTTAACTTATTTGGAGTAAACGTATATATTATTAACAGCGTACGCTGCAGGTCGAC	5717	TGGCCTCCGCTCAGGAAC
	5703	CAATGGAAGATTTACCCACGGATGAGTCACCCAATAAAACTAGTTTAAATTGCAACATCGATGAATTCTCTGTCG_x0000_	2998	GTGGACAGCGACTACTATTCTG
	N/A	N/A	2999	CTTGACCAGCAGTATCCCAG
MFY645	7077	GTCAAAAACACGAGTCGAGACTATTTATAAGTGATGGGGCCGTGTTTGGATCCGGAGCAGGTGCAGGTGCTGGAGCAGGTGACGGTGCTGGTTTA_x0000__x0000_	N/A	N/A
	7104	GATATATTTACAAATTAAAGGAAAAAATAATAAAATAACCTCCCTGTCACAAGTTAATCGATGAATTCGAGCTCG_x0000_	N/A	N/A
MFY646	7077	GTCAAAAACACGAGTCGAGACTATTTATAAGTGATGGGGCCGTGTTTGGATCCGGAGCAGGTGCAGGTGCTGGAGCAGGTGACGGTGCTGGTTTA_x0000__x0000_	N/A	N/A
	7104	GATATATTTACAAATTAAAGGAAAAAATAATAAAATAACCTCCCTGTCACAAGTTAATCGATGAATTCGAGCTCG_x0000_	N/A	N/A
MFY648	5720	TCCACTTCTTATCCATATAGAAACCCCTTCTGTATCAATTCAAATTAAGTGATGCGTACGCTGCAGGTCGAC	5717	TGGCCTCCGCTCAGGAAC
	5797	CAACACCAGAGTCACCTAGGATGATTACTTTCAAAATATTTTTTTTTCTAGAAGACATCGATGAATTCTCTGTCG	2960	AAACGTTCCTGTCCAGCAG
	N/A	N/A	2959	AGAGTGACAGCTGTTTTACTCTG
MFY663	483	ATCGTCGACTTATCTAAGCTATAAAAAAATATCCCTTTTATCACACAAAAAAATGCGTACGCTGCAGGTCGAC	507	GGTTTTCTCGGTTTGCATTATG
	484	TTTATCTCAATTTGCCCAGACTTTTTTTTTATATATATTTATTTTCCCCTCTCTAATCGATGAATTCGAGCTCG	2649	CTGCAGCGAGGAGCCGTAAT
	N/A	N/A	2958	AGATGCAAATCTCTCTTGCCC
MFY754	483	ATCGTCGACTTATCTAAGCTATAAAAAAATATCCCTTTTATCACACAAAAAAATGCGTACGCTGCAGGTCGAC	N/A	N/A
	5704	CCAACTGCTGCCTCACCCAACAGTACCAACTTTATGGAAGTGACTGATGTGTT CATCGATGAATTCTCTGTCG_x0000_	N/A	N/A
MFY760	3943	TGGCGAATTCCTTTCCAAGA	N/A	N/A
	3944	ACGTCTCCCAATTCGAATACAA	N/A	N/A
MFY761	2957	CCGGAGGCAACAACAAAG	N/A	N/A
	2958	AGATGCAAATCTCTCTTGCCC	N/A	N/A
MFY762	3943	TGGCGAATTCCTTTCCAAGA	N/A	N/A
	3944	ACGTCTCCCAATTCGAATACAA	N/A	N/A
